# Low generalizability of polygenic scores in African populations due to genetic and environmental diversity

**DOI:** 10.1101/2021.01.12.426453

**Authors:** Lerato Majara, Allan Kalungi, Nastassja Koen, Heather Zar, Dan J. Stein, Eugene Kinyanda, Elizabeth G. Atkinson, Alicia R. Martin

**Affiliations:** Global Initiative for Neuropsychiatric Genetics Education in Research (GINGER), Harvard T.H. Chan School of Public Health, Department of Epidemiology, Boston, MA, USA; MRC Human Genetics Research Unit, Division of Human Genetics, Institute of Infectious Disease and Molecular Medicine, Faculty of Health Sciences, University of Cape Town, Observatory 7925, South Africa; Department of Psychiatry, College of Health Sciences, Makerere University, Kampala, Uganda; Department of Psychiatry, Faculty of Medicine and Health Sciences, Stellenbosch University, Cape Town, South Africa; Mental Health Project, Medical Research Council/Uganda Virus Research Institute (MRC/UVRI) & London School of Hygiene and Tropical Medicine (LSHTM), Uganda Research Unit, Entebbe, Uganda; Department of Psychiatry and Neuroscience Institute, University of Cape Town, Cape Town, South Africa; South African Medical Research Council (SAMRC) Unit on Risk and Resilience in Mental Disorders, Cape Town, South Africa; Department of Paediatrics and Child Health, Red Cross Children’s Hospital and Medical Research Council Unit on Child and Adolescent Health, University of Cape Town, Cape Town, South Africa; Analytic and Translational Genetics Unit, Massachusetts General Hospital, Boston, MA 02114, USA; Stanley Center for Psychiatric Research, Broad Institute of MIT and Harvard, Cambridge, MA 02142, USA; Program in Medical and Population Genetics, Broad Institute of MIT and Harvard, Cambridge, MA 02142, USA

**Keywords:** polygenic scores, Africa, GWAS, health disparities, global health, population genetics

## Abstract

African populations are vastly underrepresented in genetic studies but have the most genetic variation and face wide-ranging environmental exposures globally. Because systematic evaluations of genetic prediction had not yet been conducted in ancestries that span African diversity, we calculated polygenic risk scores (PRS) in simulations across Africa and in empirical data from South Africa, Uganda, and the UK to better understand the generalizability of genetic studies. PRS accuracy improves with ancestry-matched discovery cohorts more than from ancestry-mismatched studies. Within ancestrally and ethnically diverse South Africans, we find that PRS accuracy is low for all traits but varies across groups. Differences in African ancestries contribute more to variability in PRS accuracy than other large cohort differences considered between individuals in the UK versus Uganda. We computed PRS in African ancestry populations using existing European-only versus ancestrally diverse genetic studies; the increased diversity produced the largest accuracy gains for hemoglobin concentration and white blood cell count, reflecting large-effect ancestry-enriched variants in genes known to influence sickle cell anemia and the allergic response, respectively. Differences in PRS accuracy across African ancestries originating from diverse regions are as large as across out-of-Africa continental ancestries, requiring commensurate nuance.
