## Supplementary Tables 1-7 for "Low generalizability of polygenic scores in African populations due to genetic and environmental diversity"

### Sheet: Table S1
Abbreviation	Topic	Description
GWAS	Genetics term	Genome-wide association study
PRS	Genetics term	Polygenic risk score
UKB	Cohort	UK Biobank
BBJ	Cohort	BioBank Japan
PAGE	Cohort	Population Architecture using Genomics and Epidemiology
HGDP	Cohort	Human Genome Diversity Project
AGVP	Cohort	African Genome Variation Project
DCHS	Cohort	Drakenstein Children's Health Study, South Africa
Uganda GPC	Cohort	Uganda General Population Cohort
UGR	Cohort	Uganda Genome Resource
AFR	Population abbreviation	African
AMR	Population abbreviation	Admixed American
CSA	Population abbreviation	Central/South Asian
EAS	Population abbreviation	East Asian
EUR	Population abbreviation	European
MID	Population abbreviation	Middle Eastern
RA	Statistic	relative accuracy
MAD	Statistic	median absolute deviation
Albumin	Phenotype	Serum albumin test
ALP	Phenotype	Alkaline phosphatase test
ALT	Phenotype	Alanine aminotransferase test
AST	Phenotype	Aspartate aminotransferase test
BASO	Phenotype	Basophil count
Bilirubin	Phenotype	Bilirubin
BMI	Phenotype	Body mass index
Cholesterol	Phenotype	Total cholesterol
DBP	Phenotype	Diastolic blood pressure
EOS	Phenotype	Eosinophil count
GGT	Phenotype	Gamma-glutamyl transpeptidase test
Hb	Phenotype	Hemoglobin
HbA1c	Phenotype	HbA1c2
HC	Phenotype	Hip circumference
HCT	Phenotype	Hematocrit
HDL	Phenotype	High-density lipoprotein
HT	Phenotype	Height
LDL	Phenotype	Low-density lipoprotein
LYMPH	Phenotype	Lymphocyte count
MCH	Phenotype	Mean corpuscular hemoglobin
MCHC	Phenotype	Mean corpuscular hemoglobin concentration
MCV	Phenotype	Mean corpuscular volume
MONO	Phenotype	Monocyte count
MPV	Phenotype	Mean platelet volume
NEU	Phenotype	Neutrophil count
PLT	Phenotype	Platelet count
RBC	Phenotype	Red blood cell count
RDW	Phenotype	Red blood cell distribution width
SBP	Phenotype	Systolic blood pressure
TG	Phenotype	Triglycerides
WBC	Phenotype	White blood cell count
WC	Phenotype	Waist circumference
WT	Phenotype	Weight

### Sheet: Table S2
Dataset name	Abbreviation	# individuals included in analyses	Summary statistics or individual-level	Description	Analysis
African Genome Variation Project	AGVP	1307	individual-level	14 populations across continental Africa	Simulations and reference panel
1000 Genomes Project		2504	individual-level	26 populations globally, 661 individuals from 7 AFR populations	Reference panel
Human Genome Diversity Project	HGDP	1043	individual-level	52 populations globally, 121 individuals from 7 African populations	Reference panel
Drakenstein Child Health Study	DCHS	640	individual-level	A a multidisciplinary longitudinal birth cohort study in South Africa study following 1,000 mother child pairs	Empirical analysis
Uganda General Population Cohort	Uganda GPC	4778	individual-level	Cohort was set up in 1989 to examine trends in HIV prevalence and incidence, and their determinants in rural south-western Uganda	Empirical analysis
UK Biobank	UKB	Up to 500,000	individual-level	GWAS data from 500,000 people aged between 40-69 years in 2006-2010 from across the country	Empirical analysis
BioBank Japan	BBJ	Up to 159,195	sumstats	GWAS of quantitative and disease traits in 162,255 Japanese individuals	Discovery cohort/meta-analysis
Population Architecture using Genomics and Epidemiology	PAGE	Up to 49,796	sumstats	GWAS results from self-identified Hispanic/Latino (n=22,216), African American (n=17,299), Asian (n=4,680), Native Hawaiian (n=3,940), Native American (n=652) or Other (n=1,052)	Discovery cohort/meta-analysis

### Sheet: Table S3
Trait type	Trait name	Variable coding	Note	GWAS trait	GWAS sample size	GWAS ref	Link	Filename
Physical/biomedical	Maternal height	continuous	meters	Height	~360k	Neale Lab	https://www.dropbox.com/s/ou12jm89v74k55e/50_irnt.gwas.imputed_v3.both_sexes.tsv.bgz?dl=0 -O 50_irnt.gwas.imputed_v3.both_sexes.tsv.bgz	50_irnt.gwas.imputed_v3.both_sexes.tsv.bgz
Psychosocial risk	Depression	continuous & dichotomous	EPDS & BDI-II	Major Depression	75,607; 231,747	https://www.ncbi.nlm.nih.gov/pubmed/29700475	https://www.med.unc.edu/pgc/results-and-downloads	MDD2018_ex23andMe.txt.gz
Psychosocial risk	Depression	continuous & dichotomous	EPDS & BDI-II	Major Depression	135,458; 344,901	https://www.ncbi.nlm.nih.gov/pubmed/29700475	https://www.med.unc.edu/pgc/results-and-downloads	MDD2018.to10K.txt.gz
Psychosocial risk	Psychological distress	continuous & dichotomous	SRQ-20 (above/below threshold)	Subjective well-being		Turley et al, 2018	https://www.thessgac.org/data, http://ssgac.org/documents/MTAG_README.txt	MTAG_SWB_CLUMPED.1e-5.txt
Psychosocial risk	Substance use	continuous & dichotomous	ASSIST	Drinks per week	941280	https://doi.org/10.1038/s41588-018-0307-5	https://conservancy.umn.edu/handle/11299/201564	DrinksPerWeek.txt.gz
Psychosocial risk	Substance use	continuous & dichotomous	ASSIST	Smoking initiation	1232091	https://doi.org/10.1038/s41588-018-0307-5	https://conservancy.umn.edu/handle/11299/201564	SmokingInitiation.txt.gz
Sociodemographic	Ethnicity	dichotomous	Black/African or Mixed	N/A
Sociodemographic	Maternal age at enrollment	continuous		N/A
Sociodemographic	Study site	dichotomous	Mbekweni/TC Newman, covariate and QC variable	N/A

### Sheet: Table S4
Trait type	Phenotype code	Description	UKB Code	UKB # Pheno	K-S test statistic	K-S p-value	F-test statistic	F-test CI 2.5	F-test CI 97.5	F-test p-value
Liver function	Albumin	Serum albumin test	30600	432351	0.0864501	0	0.448205	0.430281	0.466501	0
Liver function	ALP	Alkaline phosphatase test	30610	470875	0.39358	0	0.0838254	0.0804752	0.0872449	0
Liver function	ALT	Alanine aminotransferase test	30620	470674	0.0959204	0	1.16335	1.11685	1.2108	8.01137e-13
Liver function	AST	Aspartate aminotransferase test	30650	469125	0.110232	0	0.18365	0.17631	0.191142	0
Blood factor	BASO	Basophil count	30160	478503	0.537114	0	518.369	480.892	557.243	0
Liver function	Bilirubin	Bilirubin	30840	468902	0.586676	0	0.0101058	0.00970143	0.0105186	0
Anthropometric index	BMI	Body mass index	21001	499518	0.0924296	0	1.70897	1.63954	1.77986	0
Lipid test	Cholesterol	Total cholesterol	30690	470862	0.0755897	0	1.552	1.48997	1.61531	0
Blood pressure	DBP	Diastolic blood pressure	4079	474848	0.0321119	0.000121667	1.05065	1.00864	1.09354	0.0177393
Blood factor	EOS	Eosinophil count	30150	478503	0.309666	0	3.15955	2.9305	3.39718	0
Liver function	GGT	Gamma-glutamyl transpeptidase test	30730	470620	0.0741725	0	0.331109	0.317875	0.344616	0
Blood factor	Hb	Hemoglobin	30020	479370	0.108408	1.88738e-15	0.43106	0.400478	0.46276	9.86755e-155
Glycemic control	HbA1c	HbA1c2	30750	467929	0.424604	0	87.0523	83.571	90.6057	0
Anthropometric index	HC	Hip circumference	49	500361	0.0608515	4.44089e-15	1.10569	1.06076	1.15156	2.45823e-06
Blood factor	HCT	Hematocrit	30030	479371	0.105953	8.65974e-15	0.455006	0.422726	0.488467	4.60041e-133
Lipid test	HDL	High-density lipoprotein	30760	432148	0.0240618	0.00859251	0.804075	0.771919	0.836898	5.34767e-28
Anthropometric index	HT	Height	50	500056	0.0579054	4.996e-14	0.588828	0.56519	0.612957	2.1266e-172
Lipid test	LDL	Low-density lipoprotein	30780	470024	0.0748789	0	1.45555	1.39737	1.51492	0
Blood factor	LYMPH	Lymphocyte count	30120	478503	0.0789835	4.18402e-08	1.80852	1.67777	1.94415	0
Blood factor	MCH	Mean corpuscular hemoglobin	30050	479367	0.122558	0	0.406117	0.377306	0.435983	4.14755e-181
Blood factor	MCHC	Mean corpuscular hemoglobin concentration	30060	479364	0.0824805	3.96542e-09	0.803781	0.746758	0.862892	7.31725e-10
Blood factor	MCV	Mean corpuscular volume	30040	479370	0.124372	0	0.343387	0.319025	0.36864	9.97516e-271
Blood factor	MONO	Monocyte count	30130	478503	0.132542	0	3.01711	2.79898	3.24337	0
Blood factor	MPV	Mean platelet volume	30100	479362	0.10849	1.77636e-15	1.74412	1.62034	1.87243	0
Blood factor	NEU	Neutrophil count	30140	478503	0.186349	0	2.5245	2.34148	2.71437	0
Blood factor	PLT	Platelet count	30080	479367	0.074548	1.55508e-07	0.568032	0.527733	0.609805	2.68011e-64
Blood factor	RBC	Red blood cell count	30010	479371	0.120876	0	0.365883	0.339926	0.39279	5.07409e-234
Blood factor	RDW	Red blood cell distribution width	30070	479370	0.135985	0	0.485591	0.451141	0.521302	1.13315e-109
Blood pressure	SBP	Systolic blood pressure	4080	474843	0.0580143	3.54161e-14	1.30617	1.25392	1.3595	0
Lipid test	TG	Triglycerides	30870	470492	0.207473	0	2.74779	2.63797	2.85988	0
Blood factor	WBC	White blood cell count	30000	479366	0.0773677	4.4034e-08	1.81373	1.68505	1.94711	0
Anthropometric index	WC	Waist circumference	48	500423	0.118409	0	2.04655	1.9634	2.13145	0
Anthropometric index	WT	Weight	21002	499837	0.0797373	0	1.62956	1.56351	1.69699	0

### Sheet: Table S5
Dataset	Continental ancestry code	Continental ancestry description	African ancestry region	Count	Discovery or target
UK Biobank	EUR	European	N/A	351194	Discovery
UK Biobank	AFR	African	N/A	8426	Target
UK Biobank	AMR	Admixed American	N/A	1099	Target
UK Biobank	CSA	Central/South Asian	N/A	10084	Target
UK Biobank	EAS	East Asian	N/A	2753	Target
UK Biobank	EUR	European	N/A	9947	Target
UK Biobank	MID	Middle Eastern	N/A	1553	Target
UK Biobank	AFR	African	Admixed	4445	Target
UK Biobank	AFR	African	West	2778	Target
UK Biobank	AFR	African	East	728	Target
UK Biobank	AFR	African	Ethiopia	293	Target
UK Biobank	AFR	African	South	182	Target
Uganda GPC	AFR	African	Uganda	2247	Target

### Sheet: Table S6
Phenotype code	N (UGR)	N (UKB)	N (BBJ)	N (PAGE)	N (PAGE AFR)	N (PAGE AMR)	N (PAGE EAS)
Albumin	13125	306557	102223	N/A	N/A	N/A	N/A
ALP	9322	334766	105030	N/A	N/A	N/A	N/A
ALT	9401	334622	134182	N/A	N/A	N/A	N/A
AST	8995	333492	134154	N/A	N/A	N/A	N/A
BASO	2681	340121	62076	N/A	N/A	N/A	N/A
Bilirubin	9326	284860	110207	N/A	N/A	N/A	N/A
BMI	13976	349957	158284	49335	17127	22600	4647
Cholesterol	13116	334752	128305	33185	10137	18406	2387
DBP	13618	330693	136615	N/A	N/A	N/A	N/A
EOS	2671	340121	62076	N/A	N/A	N/A	N/A
GGT	8995	334586	118309	N/A	N/A	N/A	N/A
Hb	2741	340718	108769	N/A	N/A	N/A	N/A
HbA1c	6116	334658	42790	11178	559	10412	92
HC	13966	350485	N/A	N/A	N/A	N/A	N/A
HCT	2744	340719	108757	N/A	N/A	N/A	N/A
HDL	13114	306424	70657	33063	10085	18355	2378
HT	14126	350353	159195	49796	17286	22839	4680
LDL	13086	334112	72866	32221	9720	17964	2316
LYMPH	2681	340121	62076	N/A	N/A	N/A	N/A
MCH	2742	340716	108054	N/A	N/A	N/A	N/A
MCHC	2744	340712	108728	19803	3750	15522	128
MCV	2742	340717	108256	N/A	N/A	N/A	N/A
MONO	2681	340121	62076	N/A	N/A	N/A	N/A
MPV	N/A	340714	N/A	N/A	N/A	N/A	N/A
NEU	2671	340121	62076	N/A	N/A	N/A	N/A
PLT	2723	340718	108208	29328	8850	19552	541
RBC	2744	340719	108794	N/A	N/A	N/A	N/A
RDW	2744	340717	N/A	N/A	N/A	N/A	N/A
SBP	13613	330690	136597	N/A	N/A	N/A	N/A
TG	13115	334471	105597	33096	9980	18460	2381
WBC	2741	340714	107964	28608	8825	18857	543
WC	13963	350529	N/A	N/A	N/A	N/A	N/A
WT	14005	350088	N/A	N/A	N/A	N/A	N/A

### Sheet: Table S7
pheno	chrom	pos	ref	alt	rsid	nearest_genes	p_UGR	beta_UGR	p_UKB	beta_UKB	p_BBJ	beta_BBJ	p_PAGE	beta_PAGE	p_UGR_UKB	beta_UGR_UKB	p_BBJ_UGR_UKB	beta_BBJ_UGR_UKB	p_BBJ_PAGE_UKB	beta_BBJ_PAGE_UKB	p_BBJ_UKB	beta_BBJ_UKB	log10p_UKB	log10p_BBJ_PAGE_UKB
BMI	16	53802494	C	T	rs11642015	FTO	0.05682	-0.07651	3.5817e-198	0.072352	4.911e-72	0.07922	2.6332e-30	0.091695	3.086e-196	0.0718	8.88e-266	0.0735	1.794e-295	0.0751	4.979e-268	0.0739	197.446	294.746
BMI	18	57829135	T	C	rs6567160	MC4R	0.10786	-0.03095	6.065e-82	0.053539	1.524e-32	0.051	2.0011e-11	0.055966	1.937e-78	0.0518	3.745e-109	0.0516	2.112e-122	0.053	1.199e-112	0.0528	81.2172	121.675
BMI	18	57802714	G	A	rs72982988	PMAIP1	0.069517	-0.035247	3.9178e-68	0.049129	4.973e-28	0.05106	3.3171e-09	0.049158	7.496e-65	0.0474	5.487e-91	0.0484	5.57e-102	0.0496	2.29e-94	0.0496	67.407	101.254
BMI	1	177889480	A	G	rs543874	SEC16B	0.039077	-0.037634	6.009e-60	0.04758	1.494e-28	0.04725	5.5188e-17	0.063767	2.928e-56	0.0455	5.372e-83	0.046	4.331e-101	0.049	9.942e-87	0.0475	59.2212	100.363
BMI	2	621558	C	T	rs939584	TMEM18	0.00020248	-0.10555	1.9453e-62	0.05204	1.385e-19	0.05406	1.7479e-12	0.067872	7.686e-59	0.0502	1.26e-76	0.051	1.303e-90	0.0536	2.697e-80	0.0525	61.711	89.8851
BMI	11	27679916	C	T	rs6265	BDNF	NA	NA	3.7931e-41	-0.040554	9.61e-26	-0.03777	1.0031e-07	-0.047833	NA	NA	4.52e-65	-0.0394	4.517e-71	-0.0399	4.52e-65	-0.0394	40.421	70.3451
BMI	4	45175691	C	T	rs13130484	GNPDA2	0.84538	0.0036797	7.4387e-36	0.029879	4.928e-13	0.02798	2.2195e-13	0.049356	1.863e-35	0.0295	7.692e-47	0.0291	3.371e-57	0.031	3.126e-47	0.0294	35.1285	56.4722
BMI	19	46175046	A	T	rs35560038	GIPR	0.16443	0.021423	2.1986e-15	-0.026164	6.534e-50	-0.05502	0.0089357	-0.018525	8.457e-14	-0.0241	2.1e-53	-0.0374	4.023e-56	-0.0367	3.033e-56	-0.0389	14.6579	55.3954
BMI	6	50786008	T	A	rs2206271	TFAP2B	0.89522	0.0022002	1.5993e-28	0.028866	3.217e-16	0.03064	3.7773e-08	0.035528	5.492e-28	0.0282	1.679e-42	0.029	1.695e-49	0.03	4.546e-43	0.0294	27.7961	48.7708
BMI	19	46212952	T	C	rs8101428	FBXO46	0.023622	0.03535	1.562e-10	-0.020868	4.541e-40	-0.05067	0.03786	-0.014914	6.567e-09	-0.0185	2.501e-38	-0.0317	5.508e-41	-0.0314	2.443e-41	-0.0334	9.80632	40.259
Cholesterol	19	45408628	T	C	rs769446	APOE	3.7043e-05	0.14183	4.039e-76	-0.075863	5.861e-187	-0.2845	8.2595e-23	-8.2194	2.958e-71	-0.0728	4.763e-169	-0.1043	3.596e-177	-0.1074	1.263e-176	-0.1073	75.3937	176.444
Cholesterol	5	74639178	A	G	rs3846661	HMGCR	0.072151	-0.057437	1.6809e-124	0.056958	1.146e-35	0.05099	1.6896e-12	2.6469	1.551e-122	0.0563	4.587e-156	0.055	1.628e-158	0.0555	4.581e-158	0.0554	123.774	157.788
Cholesterol	15	58723675	C	T	rs1800588	ALDH1A2,LIPC	5.3827e-05	-0.05095	1.1317e-101	0.061061	4.253e-53	0.05965	3.7672e-05	1.4705	5.704e-89	0.0556	5.309e-140	0.057	3.388e-153	0.0606	6.731e-153	0.0606	100.946	152.47
Cholesterol	5	74773420	T	C	rs4704223	COL4A3BP	0.076069	-0.055475	2.8697e-118	0.055881	1.233e-34	0.04788	9.5808e-11	2.435	2.666e-116	0.0552	1.646e-148	0.0532	7.346e-151	0.0537	1.835e-150	0.0537	117.542	150.134
Cholesterol	5	74909972	C	T	rs11748027	ANKDD1B	0.056498	-0.061294	3.5625e-112	0.054525	3.494e-36	0.05115	1.1832e-09	2.3014	3.074e-110	0.0539	1.792e-144	0.0532	8.011e-147	0.0537	1.882e-146	0.0536	111.448	146.096
Cholesterol	5	74879890	G	A	rs5744680	POLK	0.043696	-0.064583	4.3809e-111	0.054313	1.925e-35	0.04967	5.9894e-10	2.3443	4.55e-109	0.0536	1.735e-142	0.0526	6.713e-145	0.0531	1.586e-144	0.0531	110.358	144.173
Cholesterol	5	74574984	A	G	rs2126736	ANKRD31	0.54021	-0.008643	1.3305e-108	0.052847	2.019e-31	0.04585	6.9955e-16	2.7849	9.623e-105	0.0511	4.922e-134	0.0497	2.871e-138	0.0511	9.382e-138	0.051	107.876	137.542
Cholesterol	19	45388241	T	G	rs283810	PVRL2	1.3576e-05	0.056736	7.4735e-80	-0.090885	9.988e-43	-0.09851	3.1566e-09	-2.6929	1.952e-59	-0.0733	2.186e-98	-0.0804	4.251e-121	-0.0934	1.407e-120	-0.0932	79.1265	120.372
Cholesterol	9	107665739	G	A	rs2575876	ABCA1	0.99369	-0.0001187	3.6771e-63	-0.045415	3.83e-38	-0.05618	9.4662e-05	-1.5455	2.9e-61	-0.044	2.512e-96	-0.0473	9.803e-99	-0.0485	1.571e-98	-0.0484	62.4345	98.0086
Cholesterol	19	11242307	G	C	rs2738464	LDLR,SPC24	0.0027485	-0.038997	2.5006e-08	0.020097	8.476e-49	0.06158	1.1063e-06	2.009	4.83e-06	0.0159	5.209e-38	0.0345	1.669e-43	0.0378	2.603e-43	0.0377	7.60196	42.7775
HDL	8	19914598	C	A	rs6586891	SLC18A1	0.048034	-0.041644	7.9026e-230	0.078115	2.038e-50	0.09107	2.8653e-16	1.0072	3.881e-224	0.0766	1.567e-271	0.0785	4.739e-280	0.0802	7.83e-278	0.0799	229.102	279.324
HDL	15	58718998	T	C	rs7170361	ALDH1A2,LIPC	0.0012396	-0.043134	9.1772e-207	0.080333	3.144e-69	0.09414	3.708e-13	0.8773	1.851e-191	0.0758	1.326e-256	0.0792	3.299e-275	0.0833	3.89e-273	0.083	206.037	274.482
HDL	11	116663707	G	A	rs662799	APOA5	0.15074	0.02617	8.2534e-114	0.11123	5.86e-154	0.143	6.2316e-11	1.0244	6.391e-110	0.1055	6.577e-256	0.1218	7.946e-264	0.126	1.101e-261	0.1256	113.083	263.1
HDL	8	19849992	T	C	rs73600084	LPL	0.082322	-0.022047	1.3434e-167	0.089883	3.056e-77	0.1466	2.7772e-17	1.1906	1.371e-152	0.083	1.383e-215	0.0918	7.458e-236	0.0986	2.164e-233	0.0981	166.872	235.127
HDL	16	56993897	A	C	rs1391851081	CETP	2.2408e-08	0.085233	2.4153e-127	-0.066395	2.184e-102	-0.135	6.9054e-42	-1.7216	NA	NA	3.758e-206	-0.0775	1.101e-209	-0.0782	3.758e-206	-0.0775	126.617	208.958
HDL	9	107665739	G	A	rs2575876	ABCA1	0.048071	0.029692	4.3331e-141	-0.067212	4.546e-76	-0.1078	4.6745e-14	-0.9589	2.638e-133	-0.0643	2.743e-197	-0.0715	2.07e-208	-0.0745	1.438e-206	-0.0742	140.363	207.684
HDL	16	56985805	C	T	rs11862052	HERPUD1	0.15011	0.020236	1.0096e-109	-0.072052	3.879e-74	-0.1795	4.5313e-23	-1.4249	2.351e-101	-0.0674	5.258e-148	-0.0778	4.874e-161	-0.0831	1.228e-158	-0.0825	108.996	160.312
HDL	11	116586283	T	C	rs7350481	BUD13	0.3028	-0.14507	1.818e-93	0.10062	9.627e-54	0.09017	2.2237e-13	1.3512	4.229e-93	0.1003	1.523e-144	0.0961	1.454e-146	0.0968	5.954e-145	0.0963	92.7404	145.837
HDL	15	58687040	T	C	rs75663614	LIPC,ALDH1A2	0.73437	0.049035	4.6238e-50	-0.099039	1.397e-75	-0.1083	0.0055152	-0.78589	7.089e-50	-0.0987	2.446e-123	-0.1041	5.673e-124	-0.1044	1.476e-123	-0.1042	49.335	123.246
HDL	18	47119579	A	G	rs11082764	LIPG	7.9761e-09	-0.079286	6.5351e-33	0.069326	5.633e-51	0.07838	6.6313e-10	0.88902	1.832e-18	0.0469	7.47e-64	0.063	3.846e-83	0.0749	8.32e-82	0.0743	32.1847	82.415
HT	4	17877487	A	G	rs13131350	LCORL	0.3124	0.024735	1.1799e-138	-0.061185	1.9e-123	-0.0853258	1.0076e-17	-0.067367	2.394e-136	-0.0603	5.077e-105	-0.0476	1.337e-265	-0.0685	1.243e-249	-0.0686	137.928	264.874
HT	2	56096892	A	G	rs3791679	EFEMP1	0.24611	0.04177	3.6578e-159	-0.05373	6e-77	-0.0629942	1.9057e-19	-0.068178	4.334e-158	-0.0534	2.972e-144	-0.0473	5.339e-243	-0.0566	7.32e-226	-0.0559	158.437	242.273
HT	4	17800144	A	G	rs113241654	DCAF16	0.88617	0.002228	7.4199e-118	-0.05328	2.8e-104	-0.0803585	7.3166e-14	-0.047009	3.021e-115	-0.0521	2.014e-90	-0.042	3.506e-219	-0.0594	6.084e-208	-0.0606	117.13	218.455
HT	4	17792249	G	C	rs7674450	FAM184B	0.71639	0.0056478	1.137e-117	-0.053269	8.5e-90	-0.069408	8.7925e-14	-0.04635	9.861e-115	-0.052	7.68e-89	-0.0412	6.881e-209	-0.057	1.68e-197	-0.0581	116.944	208.162
HT	6	34185755	C	T	rs2797964	HMGA1	0.00099228	0.040197	2.2106e-108	-0.065088	1.2e-90	-0.087705	1.434e-19	-0.058972	1.621e-95	-0.0593	7.06e-66	-0.0444	3.814e-207	-0.0704	4.166e-190	-0.072	107.655	206.419
HT	6	34231661	G	A	rs4713762	C6orf1	0.00048291	-0.0455	8.8472e-60	0.082371	1.7e-92	0.0917249	9.2701e-13	0.050227	3.246e-44	0.0657	6.443e-20	0.0344	5.084e-153	0.0805	6.88e-147	0.0875	59.0532	152.294
HT	12	102551715	G	A	rs113701417	PARPBP	0.42091	0.021382	2.1415e-29	-0.079087	4e-85	-0.0658405	2.764e-08	-0.053606	1.289e-26	-0.0725	6.954e-11	-0.0258	6.609e-119	-0.067	1.191e-112	-0.0683	28.6693	118.18
HT	12	102596940	A	G	rs73386907	PMCH	0.30496	0.027184	7.1097e-29	-0.078133	1.3e-84	-0.0654459	5.028e-08	-0.05243	7.066e-26	-0.0713	1.749e-10	-0.0242	8.021e-118	-0.0664	7.272e-112	-0.0678	28.1481	117.096
HT	12	102470434	C	T	rs78471714	NUP37	0.81612	-0.010805	3.4295e-26	-0.077212	1.2e-83	-0.0650754	9.4101e-09	-0.057897	9.037e-26	-0.0756	9.771e-10	-0.0237	3.827e-115	-0.0664	3.844e-108	-0.0672	25.4648	114.417
HT	12	102445074	G	GA	rs57718576	CCDC53	NA	NA	1.9942e-26	-0.077668	5e-82	-0.0640079	2.7464e-07	-0.05355	NA	NA	NA	NA	1.086e-111	-0.0654	3.027e-106	-0.0664	25.7002	110.964
LDL	19	45408628	T	C	rs769446	APOE	8.1333e-12	0.23492	2.4245e-131	-0.10177	2.96439e-322	-0.5141	8.5589e-45	-10.676	4.742e-121	-0.0969	1.129e-248	-0.1333	6.678e-265	-0.1385	8.474e-264	-0.1382	130.615	264.175
LDL	19	45388241	T	G	rs283810	PVRL2	1.6378e-16	0.10741	3.0619e-171	-0.13609	4.537e-85	-0.1892	5.6984e-19	-3.6551	1.42e-119	-0.1062	1.565e-189	-0.1213	1.363e-250	-0.1472	3.096e-249	-0.1468	170.514	249.866
LDL	1	109822008	G	T	rs4970837	PSRC1	1.4316e-05	-0.078997	1.2754e-216	0.079929	1.086e-27	0.1173	5.5158e-25	3.7286	8.974e-205	0.0769	9.647e-228	0.079	2.508e-241	0.0821	2.552e-240	0.0819	215.894	240.601
LDL	1	109815252	A	G	rs611917	CELSR2	2.4859e-18	0.1142	3.3065e-205	-0.078654	2.449e-28	-0.112	6.8401e-48	-5.203	1.493e-176	-0.0715	8.336e-200	-0.0738	3.204e-231	-0.0809	8.347e-230	-0.0807	204.481	230.494
LDL	5	74639178	A	G	rs3846661	HMGCR	0.28643	-0.034125	6.4782e-132	0.059599	4.701e-31	0.06316	1.4829e-11	2.2533	1.991e-130	0.0591	1.6e-159	0.0597	1.123e-161	0.0603	3.739e-161	0.0602	131.189	160.95
LDL	5	74808237	G	T	rs4549504	POLK	0.23655	-0.03595	8.4523e-125	0.058337	1.828e-29	0.05918	1.7554e-09	2.0131	3.976e-123	0.0577	9.705e-151	0.058	5.61e-153	0.0586	1.586e-152	0.0585	124.073	152.251
LDL	5	74748505	C	T	rs4704219	COL4A3BP	0.22402	-0.038326	1.8068e-122	0.0578	3.109e-29	0.0581	6.0305e-10	2.0698	6.95e-121	0.0572	2.768e-148	0.0574	1.946e-150	0.0579	5.607e-150	0.0579	121.743	149.711
LDL	5	74909972	C	T	rs11748027	ANKDD1B	0.20142	-0.041154	8.6265e-118	0.056798	7.278e-30	0.06161	5.0857e-09	1.967	3.095e-116	0.0562	4.314e-144	0.0571	3.357e-146	0.0577	9.018e-146	0.0576	117.064	145.474
LDL	5	74569357	C	T	rs13356603	ANKRD31	0.028016	-0.061624	1.0015e-89	0.058621	1.492e-26	0.05806	1.0444e-08	2.3331	7.172e-87	0.0573	1.273e-111	0.0575	6.993e-115	0.0586	1.577e-114	0.0585	88.9993	114.155
LDL	19	11242307	G	C	rs2738464	LDLR,SPC24	0.0070496	-0.035111	9.3619e-12	0.024973	3.838e-40	0.07458	1.2442e-07	1.9704	5.462e-09	0.0206	4.169e-33	0.0358	1.345e-38	0.0399	2.361e-38	0.0398	11.0286	37.8713
MCHC	6	135419018	T	C	rs9399137	HBS1L	0.61012	-0.039747	1.8347e-178	0.078222	9.821e-71	0.07998	0.0024156	0.054879	3.109e-178	0.0781	6.218e-247	0.0786	5.238e-249	0.0783	2.232e-247	0.0787	177.736	248.281
MCHC	22	37462936	A	G	rs855791	TMPRSS6	0.46896	0.040836	1.1643e-154	0.064256	4.546e-77	0.08004	1.3666e-17	0.11082	6.917e-155	0.0642	1.059e-227	0.068	3.492e-241	0.0692	1.225e-227	0.0681	153.934	240.457
MCHC	22	37460449	C	T	rs760719	KCTD17	0.52499	0.040938	5.967e-125	-0.057716	5.296e-61	-0.07099	5.8532e-17	-0.11294	1.241e-124	-0.0576	4.403e-182	-0.0608	1.312e-194	-0.0622	1.543e-182	-0.0609	124.224	193.882
MCHC	22	37436348	T	C	rs130619	MPST	0.42779	0.032849	1.5647e-77	-0.045365	1.847e-59	-0.06983	8.4428e-11	-0.086534	6.189e-77	-0.0451	5.116e-129	-0.0511	1.834e-137	-0.0522	8.917e-130	-0.0513	76.8056	136.737
MCHC	16	88856084	C	G	rs551118	PIEZO1	0.05468	0.05781	1.3359e-46	-0.035401	8.362e-56	-0.06929	6.1838e-15	-0.098091	2.438e-45	-0.0348	4.223e-89	-0.043	5.178e-100	-0.0451	9.402e-91	-0.0435	45.8742	99.2858
MCHC	16	88862343	C	G	rs861400	CDT1	0.028133	0.066185	4.4556e-41	-0.033179	2.917e-54	-0.07643	6.5322e-14	-0.096671	8.73e-40	-0.0325	2.174e-78	-0.0413	1.538e-88	-0.0434	4.019e-80	-0.0419	40.3511	87.813
MCHC	1	248039451	C	T	rs3811444	TRIM58,OR2W3	0.10086	0.15582	1.1572e-35	0.031669	2.187e-44	0.07609	0.0011593	0.048102	6.918e-36	0.0318	1.283e-66	0.0397	1.378e-68	0.0398	2.337e-66	0.0396	34.9366	67.8608
MCHC	1	248041821	C	G	rs66858280	OR2W3	0.098197	0.056852	1.6611e-25	0.027181	2.4e-44	0.07684	0.05359	0.026141	6.019e-26	0.0274	4.051e-54	0.0364	2.705e-54	0.036	1.337e-53	0.0363	24.7796	53.5678
MCHC	16	193224	G	A	rs11864973	NPRL3	0.59403	0.024254	1.0544e-13	-0.08406	7.132e-30	-0.0904	0.011424	-0.074535	1.377e-12	-0.0778	1.163e-40	-0.086	2.932e-43	-0.0877	6.584e-42	-0.0883	12.977	42.5328
MCHC	16	196469	A	G	rs112190912	HBZ	0.62318	0.017969	1.2339e-14	-0.084575	3.825e-26	-0.07029	0.036872	-0.054688	4.256e-13	-0.0761	1.373e-37	-0.072	1.003e-39	-0.0733	6.885e-39	-0.0741	13.9087	38.9987
PLT	12	112553032	T	A	rs10850001	NAA25	0.088407	-0.11527	7.6662e-217	0.075469	3.682e-42	0.06121	5.8811e-09	3.3567	4.707e-216	0.0752	1.214e-254	0.0721	5.398e-256	0.0724	1.112e-255	0.0723	216.115	255.268
PLT	6	135451564	T	A	rs6934903	HBS1L	0.43805	-0.064982	3.1614e-196	0.08978	1.515e-61	0.0771	2.0231e-15	6.2715	7.165e-196	0.0896	2.554e-254	0.0859	2.877e-255	0.0861	6.8e-255	0.0861	195.5	254.541
PLT	12	113012149	G	C	rs233701	RPH3A	NA	NA	4.0076e-144	-0.063409	1.146e-53	-0.07996	0.0046894	-1.5938	NA	NA	3.655e-194	-0.0665	2.635e-194	-0.0665	3.655e-194	-0.0665	143.397	193.579
PLT	3	184090266	C	T	rs6141	THPO,EIF2B5	NA	NA	1.7739e-123	0.055852	7.064e-50	0.06477	3.0985e-05	2.5096	NA	NA	8.072e-171	0.0579	5.431e-171	0.0579	8.072e-171	0.0579	122.751	170.265
PLT	17	4840868	G	A	rs1060431	SLC25A11	0.23097	-0.040882	1.5755e-53	0.069544	8.192e-60	0.1077	9.4174e-07	3.4229	1.286e-51	0.0676	4.921e-104	0.0802	9.63e-107	0.0818	1.7e-106	0.0817	52.8026	106.016
PLT	17	4836381	C	T	rs6065	GP1BA	0.48624	-0.024987	2.9961e-53	0.069239	9.312e-60	0.1067	1.3369e-06	3.3723	6.804e-52	0.0678	1.592e-104	0.0802	1.503e-106	0.0814	2.626e-106	0.0813	52.5234	105.823
PLT	12	111873167	G	A	rs2239196	SH2B3	0.022618	0.087688	2.2327e-62	-0.10014	3.297e-43	-0.1075	6.1673e-06	-4.6071	1.814e-58	-0.0957	1.75e-99	-0.1	8.24e-104	-0.103	1.295e-103	-0.1029	61.6512	103.084
PLT	12	111920229	A	G	rs111673663	ATXN2	0.019524	0.091248	3.2303e-62	-0.099828	5.426e-43	-0.1042	8.5107e-06	-4.5174	2.45e-58	-0.0954	2.678e-99	-0.0988	1.592e-103	-0.1016	2.476e-103	-0.1015	61.4908	102.798
PLT	17	4814689	C	T	rs72835070	C17orf107	0.26562	-0.033562	2.4302e-47	0.064875	4.873e-49	0.09022	0.25485	0.73832	2.386e-45	0.0627	1.126e-89	0.0722	3.554e-92	0.0737	4.02e-92	0.0737	46.6144	91.4493
PLT	3	184085736	G	C	rs9839511	POLR2H,EIF2B5	0.769	0.013121	3.2107e-37	0.063064	1.971e-42	0.08135	0.028084	2.3404	5.611e-37	0.0625	2.612e-76	0.0701	1.038e-76	0.0706	1.199e-76	0.0705	36.4934	75.9838
TG	11	116700860	C	T	rs734104	APOC3	0.34384	-0.014741	4.0955e-212	-0.11385	1.796e-97	-0.09458	2.59e-25	-0.050893	2.922e-204	-0.1087	2.263e-298	-0.1033	3.577e-308	-0.0923	1.968e-305	-0.1062	211.388	307.446
TG	8	19914598	C	A	rs6586891	SLC18A1	0.0078183	0.055046	3.0913e-205	-0.075169	1.911e-92	-0.1015	1.235e-20	-0.042375	1.419e-198	-0.0734	2.672e-283	-0.0788	1.471e-297	-0.0731	5.89e-291	-0.0803	204.51	296.832
TG	11	116680418	T	C	rs6589571	APOA4	0.15478	0.026981	1.8603e-201	-0.10874	7.505e-81	-0.09768	4.6105e-27	-0.059049	2.074e-191	-0.104	5.501e-270	-0.102	3.779e-293	-0.0948	7.654e-280	-0.1051	200.73	292.423
TG	11	116710968	A	G	rs613808	APOA1	0.80774	-0.0048088	1.5133e-195	-0.078288	2.782e-67	-0.08504	6.5415e-28	-0.048214	7.366e-193	-0.077	1.094e-257	-0.0788	4.586e-278	-0.073	9.238e-261	-0.0798	194.82	277.339
TG	11	116727850	G	C	rs1035237	SIK3	0.79729	-0.0051561	3.124e-183	-0.11044	2.498e-82	-0.0832	4.8994e-18	-0.044454	1.09e-177	-0.1068	2.613e-254	-0.0966	7.896e-257	-0.0857	6.696e-259	-0.0985	182.505	256.103
TG	11	116588629	T	C	rs4938305	BUD13	0.21156	0.026902	1.6267e-74	-0.054571	1.306e-157	-0.1191	5.5453e-49	-0.074071	7.839e-72	-0.053	3.145e-194	-0.0733	1.09e-245	-0.0745	1.176e-198	-0.0746	73.7887	244.963
TG	8	19817476	T	G	rs308	LPL	NA	NA	1.8775e-88	-0.16511	2.358e-123	-0.1711	5.5945e-08	-0.084388	NA	NA	7.784e-210	-0.1685	1.418e-210	-0.1593	7.784e-210	-0.1685	87.7264	209.848
TG	11	116664776	T	A	rs1787680	APOA5	0.48224	0.042633	6.8253e-85	-0.046321	9.605e-177	-0.1494	4.0762e-19	-0.045887	1.401e-84	-0.0462	4.909e-190	-0.0636	9.897e-206	-0.061	1.354e-190	-0.0637	84.1659	205.004
TG	11	116646858	C	T	rs11602073	ZNF259	0.72145	0.013053	7.3863e-72	-0.071204	2.373e-142	-0.1473	2.7614e-21	-0.066198	8.825e-71	-0.0702	7.642e-185	-0.0946	4.406e-203	-0.0902	1.035e-186	-0.0955	71.1316	202.356
TG	2	27731212	T	C	rs3817588	GCKR	NA	NA	2.0682e-89	-0.059877	5.984e-60	-0.07587	3.5381e-10	-0.042606	NA	NA	1.178e-145	-0.0646	3.238e-152	-0.0619	1.178e-145	-0.0646	88.6844	151.49
WBC	17	38194799	G	A	rs3936197	MED24	0.070838	0.057493	7.8943e-235	-0.080011	5.9e-57	-0.06852	NA	NA	7.046e-232	-0.0792	7.601e-286	-0.0766	5.175e-289	-0.0772	5.175e-289	-0.0772	234.103	288.286
WBC	1	159321589	A	G	rs58650325	OR10J3	3.6913e-05	0.11648	1.1812e-10	-0.22889	NA	NA	1.556e-157	-0.095675	0.4374	-0.0172	0.4374	-0.0172	1.565e-163	-0.097	NA	NA	9.92768	162.805
WBC	1	159518892	G	A	rs2369135	OR10J5	0.0013375	-0.090467	1.9255e-12	0.27686	NA	NA	1.582e-114	0.082846	0.1347	0.0343	0.1347	0.0343	4.643e-120	0.0845	NA	NA	11.7155	119.333
WBC	7	92319472	T	C	rs11533993	CDK6	0.1983	-0.057522	8.0706e-32	-0.10863	3.894e-57	-0.07289	NA	NA	6.503e-32	-0.1065	7.658e-85	-0.0797	1.55e-84	-0.0799	1.55e-84	-0.0799	31.0931	83.8097
WBC	1	159280373	C	T	rs12064962	FCER1A	0.045639	0.054905	4.2829e-11	-0.25799	NA	NA	1.0509e-77	-0.069645	0.03129	-0.0484	0.03129	-0.0484	3.581e-82	-0.0713	NA	NA	10.3683	81.446
WBC	17	38231853	T	C	rs939348	THRA	0.87453	0.004695	1.9438e-60	-0.044282	1.199e-23	-0.04265	5.6493e-11	-0.017869	7.058e-60	-0.0439	9.457e-82	-0.0435	4.545e-80	-0.0331	2.541e-82	-0.0438	59.7113	79.3425
WBC	1	156103997	A	C	rs569025	LMNA	0.14553	-0.051752	4.2597e-12	-0.034193	0.9667	-0.0008107	1.8886e-52	-0.049558	1.631e-12	-0.0345	6.935e-12	-0.0325	2.447e-60	-0.0441	1.756e-11	-0.0322	11.3706	59.6114
WBC	1	161609122	A	G	rs202203644	FCGR3B,FCGR2B	NA	NA	3.5521e-15	0.026081	NA	NA	1.2798e-37	0.040517	NA	NA	NA	NA	5.699e-49	0.0336	NA	NA	14.4495	48.2442
WBC	8	130657789	C	G	rs7004790	GSDMC	NA	NA	2.1695e-12	-0.028102	2.719e-23	-0.04972	NA	NA	NA	NA	1.348e-31	-0.0365	1.348e-31	-0.0365	1.348e-31	-0.0365	11.6636	30.8703
WBC	1	158672220	G	T	rs703133	OR6K2	0.7284	-0.012244	2.8291e-09	0.014592	0.3081	0.004365	4.8936e-26	0.026902	3.572e-09	0.0145	1.805e-08	0.012	1.103e-28	0.0182	1.505e-08	0.0121	8.54835	27.9574
